# Heat-Induced Phosphatidylserine Changes Drive HSPA1A’s Plasma Membrane Localization

**DOI:** 10.1101/2024.12.02.626454

**Authors:** Jensen Low, Rachel Altman, Allen Badolian, Azalea Blythe Cuaresma, Carolina Briseño, Uri Keshet, Oliver Fiehn, Robert V. Stahelin, Nikolas Nikolaidis

## Abstract

Heat shock protein A1A (HSPA1A) is a molecular chaperone crucial in cell survival. In addition to its cytosolic functions, HSPA1A translocates to heat-shocked and cancer cells’ plasma membrane (PM). In cancer, PM-localized HSPA1A (mHSPA1A) is associated with increased tumor aggressiveness and therapeutic resistance, suggesting that preventing its membrane localization could have therapeutic value. This translocation depends on HSPA1A’s interaction with PM phospholipids, including phosphatidylserine (PS). Although PS binding regulates HSPA1A’s membrane localization, the exact trigger for this movement remains unclear. Given that lipid modifications are a cancer hallmark, we hypothesized that PS is a crucial lipid driving HSPA1A translocation and that heat-induced changes in PS levels trigger HSPA1A’s PM localization in response to heat stress. We tested this hypothesis using pharmacological inhibition and RNA interference (RNAi) targeting PS synthesis, combined with confocal microscopy, lipidomics, and western blotting. Lipidomic analysis and PS-specific biosensors confirmed a heat shock-induced PS increase, peaking immediately post-stress. Inhibition of PS synthesis with fendiline and RNAi significantly reduced HSPA1A’s PM localization, while depletion of cholesterol or fatty acids had minimal effects, confirming specificity for PS. Further experiments showed that PS saturation and elongation changes did not significantly impact HSPA1A’s PM localization, indicating that the total PS increase, rather than specific PS species, is the critical factor. These findings reshape current models of HSPA1A trafficking, demonstrating that PS is a crucial regulator of HSPA1A’s membrane translocation during the heat shock response. This work offers new insights into lipid-regulated protein trafficking and highlights the importance of PS in controlling cellular responses to stress.
