## Supplemental Table 1 for "Heat-Induced Phosphatidylserine Changes Drive HSPA1A’s Plasma Membrane Localization"

### Sheet: HeLa-HS-POS NEG Normalized
Supplementary Table 1. Lipid species identified in HeLa cells after heat shock.
											Class	1	1	1	1	1	1	1	1	1	1	1	1	1	1	1	1	1	1	Pool	Pool	Pool
											File type	Control	Control	Control	Control	Control	Control	42_0	42_0	42_0	42_0	42_0	42_0	42_8	42_8	42_8	42_8	42_8	42_8	QC	QC	QC
identifier	Alignment ID	Average Mz	Average Rt(min)	Polarity	Metabolite name		SMILES	Adduct type	Dot product	CV	Reverse dot product	CSH_POS_NN_HeLa_37_01	CSH_POS_NN_HeLa_37_02	CSH_POS_NN_HeLa_37_03	CSH_POS_NN_HeLa_37_04	CSH_POS_NN_HeLa_37_05	CSH_POS_NN_HeLa_37_06	CSH_POS_NN_HeLa_42_0_01	CSH_POS_NN_HeLa_42_0_02	CSH_POS_NN_HeLa_42_0_03	CSH_POS_NN_HeLa_42_0_04	CSH_POS_NN_HeLa_42_0_05	CSH_POS_NN_HeLa_42_0_06	CSH_POS_NN_HeLa_42_8_01	CSH_POS_NN_HeLa_42_8_02	CSH_POS_NN_HeLa_42_8_03	CSH_POS_NN_HeLa_42_8_04	CSH_POS_NN_HeLa_42_8_05	CSH_POS_NN_HeLa_42_8_06	CSH_POS_NN_HeLa_pool_01	CSH_POS_NN_HeLa_pool_02	CSH_POS_NN_HeLa_pool_02_191026000150
10.85_642.62_10.86_647.58_10.87_1272.16	1988_2006_4235	642.6209_647.5773_1272.1617	10.851_10.861_10.873	ESI(+)	CE 16:0	BBJQPKLGPMQWBU-JADYGXMDSA-N		[M+NH4]+_[M+Na]+_[M+H]+		0.0822235		293794	294189	296600	245375	294550	348329	506939	567253	454592	433387	493826	454335	429737	456435	523550	500225	479755	446262	398143	375434	409238
10.33_640.60_10.33_645.56_10.34_1268.13	1981_1999_4232	640.6046_645.5606_1268.1314	10.331_10.327_10.335	ESI(+)	CE 16:1	HODJWNWCVNUPAQ-FSAOOAOSSA-N		[M+NH4]+_[M+Na]+_[2M+Na]+		0.0930878		559687	672278	648273	647682	518957	778034	1.55555e+06	1.07174e+06	1.52701e+06	1.42232e+06	1.61126e+06	1.40646e+06	1.05148e+06	1.16041e+06	1.13555e+06	1.20927e+06	1.19758e+06	1.21161e+06	1.07151e+06	1.1498e+06	1.15623e+06
11.34_675.61_11.33_1328.22	2149_4261	675.6075_1328.2242	11.338_11.331	ESI(+)	CE 18:0	XHRPOTDGOASDJS-XNTGVSEISA-N		[M+H]+_[M+H]+		0.21026		69232.5	83450.8	78707.7	85583.7	95752.2	109615	158618	121360	176764	115096	179967	139812	158168	155912	113600	161077	66071.5	166671	125989	152074	100497
10.84_668.64_10.84_673.59_10.84_1019.96_10.84_1319.24_10.84_1324.19	2116_2139_4083_4255_4260	668.6361_673.5915_1019.9551_1319.239_1324.1942	10.842_10.841_10.841_10.841_10.836	ESI(+)	CE 18:1	RJECHNNFRHZQKU-RMUVNZEASA-N		[M+H]+_[M+Na]+_[M+H]+_[2M+NH4]+_[2M+Na]+		0.0652416		6.82844e+06	6.8319e+06	6.56579e+06	5.98042e+06	6.26566e+06	8.03371e+06	1.69223e+07	1.72461e+07	1.60682e+07	1.62702e+07	1.64461e+07	1.61173e+07	1.2041e+07	1.19766e+07	1.23597e+07	1.33294e+07	1.25896e+07	1.20046e+07	1.14569e+07	1.1197e+07	1.30631e+07
10.40_671.58_10.38_666.62_10.40_1320.16	2130_2101_4257	671.5763_666.6204_1320.1609	10.396_10.383_10.405	ESI(+)	CE 18:2	NAACPBBQTFFYQB-LJAITQKLSA-N		[M+Na]+_[M+H]+_[2M+Na]+		0.0965886		519199	558212	543902	452813	555608	473972	1.15389e+06	1.25041e+06	1.29513e+06	1.21807e+06	1.32452e+06	1.078e+06	951312	825517	690293	937284	878561	878961	1.15266e+06	974308	1.22345e+06
9.99_669.56	2121	669.56	9.993	ESI(+)	CE 18:3	FYMCIBHUFSIWCE-WVXFKAQASA-N		[M+H]+		0.122668		31057.9	36029	48010.2	28525.5	38801.1	38495.7	133264	142375	137343	114310	132491	105093	67902.8	84822.9	69166.8	77059.2	80457.7	83496	99445.8	83744.2	85034.1
10.86_694.65	2239	694.652	10.859	ESI(+)	CE 20:2	REFJKOQDWJELKE-HDXUUTQWNA-N	CCCCC\C=C/C\C=C/CCCCCCCCCC(=O)OC1CCC2(C)C3CCC4(C)C(CCC4C3CC=C2C1)C(C)CCCC(C)C	[M+NH4]+	54.1	0.072377	68.8	258858	303739	254692	255067	254974	291243	1.00675e+06	938462	859366	810272	1.02917e+06	980475	606186	668688	669241	620892	720048	659086	619962	616591	678745
10.55_697.59_10.55_713.57	2253_2337	697.5921_713.5657	10.551	ESI(+)	CE 20:3	MLPRJPSMAFZPLA-PJSAOELNSA-N		[M+H]+		0.0494448		681514	641875	652241	644227	667420	689185	1.13766e+06	1.28976e+06	1.32009e+06	1.15286e+06	1.25988e+06	1.08207e+06	987909	820250	862436	940277	923833	899814	927545	941167	899013
10.12_690.62_10.12_695.58	2214_2243	690.6192_695.5761	10.124_10.117	ESI(+)	CE 20:4	IMXSFYNMSOULQS-BEDFLICRSA-N		[M+NH4]+_[M+Na]+		0.0622037		399235	446033	441903	478736	469315	451411	922712	919662	969981	930332	869856	905655	695396	660911	704618	703754	826059	766681	806120	707666	792386
9.70_693.56_9.70_709.53	2233_2321	693.5603_709.5346	9.698	ESI(+)	CE 20:5	XZFUGMCJZFRBKF-JIKDAPOUSA-N		[M+H]+		0.0895278		193519	229961	234178	250075	222879	221807	377213	490175	418840	402877	462531	410729	377491	373594	316843	371567	420647	285533	382226	398277	365582
11.32_722.68_11.32_727.64	2412_2442	722.6841_727.6389	11.316_11.32	ESI(+)	CE 22:2	YSGVSTJGBYXXIM-GFMQGYSGSA-N		[M+NH4]+_[M+Na]+		0.0864758		399698	341944	381370	423537	360620	404113	601631	579038	666763	630992	719280	600565	573424	576303	575285	581608	433576	639530	532280	603990	558784
9.87_714.62_9.87_719.58	2347_2383	714.6207_719.5763	9.873_9.874	ESI(+)	CE 22:6	VOEVEGPMRIYYKC-HNJOWPRISA-N		[M+H]+_[M+H]+		0.0693379		931305	1.2721e+06	1.21658e+06	1.17926e+06	1.20801e+06	1.19077e+06	1.76828e+06	1.83691e+06	2.02591e+06	1.80864e+06	1.87821e+06	1.75448e+06	1.705e+06	1.56742e+06	1.60765e+06	1.55487e+06	1.74778e+06	1.49449e+06	1.68726e+06	1.53063e+06	1.71995e+06
0.68_171.14	379	171.14	0.675	ESI(-)	FA 10:0 (capric acid)	GHVNFZFCNZKVNT-UHFFFAOYSA-N		[M-H]-		0.184353		2.90413e+06	2.27527e+06	2.38335e+06	2.07403e+06	3.49772e+06	1.93439e+06	6.56642e+06	6.49157e+06	3.80109e+06	5.14922e+06	5.73666e+06	3.26555e+06	3.53765e+06	6.05148e+06	6.50903e+06	5.02654e+06	4.57598e+06	5.41348e+06	5.44324e+06	5.11442e+06	5.2468e+06
0.76_185.16	460	185.156	0.764	ESI(-)	FA 11:0 (undecylic acid)	ZDPHROOEEOARMN-UHFFFAOYSA-N		[M-H]-		0.218581		1.39717e+06	965813	1.07877e+06	1.03103e+06	1.33574e+06	763249	1.56603e+06	1.85286e+06	666979	1.26446e+06	1.75034e+06	894225	963837	1.49845e+06	1.82479e+06	1.32268e+06	1.60046e+06	1.9471e+06	1.58647e+06	1.65102e+06	1.44579e+06
0.97_199.17	549	199.172	0.968	ESI(-)	FA 12:0 (lauric acid)	POULHZVOKOAJMA-UHFFFAOYSA-N		[M-H]-		0.266024		4.62653e+07	2.87254e+07	3.46349e+07	3.02313e+07	4.13843e+07	1.82791e+07	4.02709e+07	4.65401e+07	2.00743e+07	2.80922e+07	4.61937e+07	1.36779e+07	2.15408e+07	4.29654e+07	5.29649e+07	3.80653e+07	5.34142e+07	5.348e+07	4.07796e+07	4.11645e+07	4.44137e+07
1.17_213.19	644	213.187	1.17	ESI(-)	FA 13:0 (tridecylic acid)	SZHOJFHSIKHZHA-UHFFFAOYSA-N		[M-H]-		0.0723391		2.44248e+06	1.93733e+06	2.08567e+06	1.94068e+06	2.32409e+06	1.75881e+06	2.36147e+06	2.45186e+06	2.03021e+06	2.10983e+06	2.42315e+06	2.32879e+06	2.32776e+06	2.64622e+06	2.78966e+06	2.60066e+06	2.86042e+06	2.87572e+06	2.90037e+06	2.89279e+06	2.83641e+06
0.92_211.17	631	211.172	0.922	ESI(-)	FA 13:1	KIWIPIAOWPKUNM-PLNGDYQASA-N	CCC\C=C/CCCCCCCC(O)=O	[M-H]-	62.6	0.0821888	75	1.99843e+06	1.93609e+06	2.05222e+06	1.94346e+06	2.05814e+06	1.88711e+06	1.26966e+06	1.44598e+06	1.64399e+06	1.33222e+06	1.21454e+06	1.0866e+06	2.6007e+06	3.07484e+06	2.95115e+06	2.73871e+06	2.69501e+06	2.5862e+06	2.24451e+06	2.54448e+06	2.59753e+06
1.50_227.20	750	227.203	1.503	ESI(-)	FA 14:0 (myristic acid)	TUNFSRHWOTWDNC-UHFFFAOYSA-N		[M-H]-		0.044945		3.33903e+08	3.42322e+08	3.07139e+08	3.18811e+08	3.27954e+08	2.79836e+08	3.60938e+08	4.12147e+08	4.02078e+08	3.61423e+08	3.91925e+08	3.63172e+08	3.72631e+08	3.92705e+08	4.03695e+08	4.03523e+08	4.22721e+08	3.98277e+08	4.23804e+08	4.27322e+08	4.30784e+08
1.11_225.19	739	225.188	1.112	ESI(-)	FA 14:1 (physeteric acid)	AFGUVBVUFZMJMX-KTKRTIGZSA-N		[M-H]-		0.0494003		1.54373e+08	1.54913e+08	1.49213e+08	1.53909e+08	1.48117e+08	1.57465e+08	8.72197e+07	9.58986e+07	8.14703e+07	9.76348e+07	8.36353e+07	9.26883e+07	1.94297e+08	2.06373e+08	2.15044e+08	2.1177e+08	1.95493e+08	1.823e+08	1.7098e+08	1.81168e+08	1.84045e+08
1.88_241.22	847	241.219	1.883	ESI(-)	FA 15:0 (pentadecylic acid)	WQEPLUUGTLDZJY-UHFFFAOYSA-N		[M-H]-		0.0517622		6.81724e+07	6.86307e+07	6.42596e+07	6.94346e+07	6.22333e+07	6.57687e+07	7.68191e+07	7.96487e+07	6.8876e+07	8.17459e+07	8.23437e+07	8.06253e+07	7.69532e+07	8.20514e+07	8.81142e+07	7.92566e+07	8.52433e+07	8.65399e+07	9.05623e+07	9.77375e+07	8.96269e+07
1.38_239.20	839	239.204	1.379	ESI(-)	FA 15:1	DJCQJZKZUCHHAL-VOTSOKGWSA-N		[M-H]-		0.0380105		8.15635e+06	8.19886e+06	8.42252e+06	8.57038e+06	7.72918e+06	8.22346e+06	9.44843e+06	9.49138e+06	9.42142e+06	9.11307e+06	9.81872e+06	1.05463e+07	1.09839e+07	1.12392e+07	1.14081e+07	1.13857e+07	1.13801e+07	1.04632e+07	1.21694e+07	1.16473e+07	1.14265e+07
2.23_255.24	948	255.235	2.225	ESI(-)	FA 16:0	IPCSVZSSVZVIGE-UHFFFAOYSA-N	CCCCCCCCCCCCCCCC(O)=O	[M-H]-	75	0.0506163	75	1.34955e+07	1.24838e+07	1.20385e+07	1.273e+07	1.34187e+07	1.15321e+07	1.33226e+07	1.3171e+07	1.3943e+07	1.35457e+07	1.17196e+07	1.30339e+07	1.52669e+07	1.56332e+07	1.50717e+07	1.46214e+07	1.44776e+07	1.39723e+07	1.55489e+07	1.43439e+07	1.53902e+07
2.33_255.24	941	255.235	2.328	ESI(-)	FA 16:0 (palmitic acid)	IPCSVZSSVZVIGE-UHFFFAOYSA-N		[M-H]-		0.0471015		2.46856e+09	2.36937e+09	2.31638e+09	2.39686e+09	2.4292e+09	2.44827e+09	2.76163e+09	2.5433e+09	3.15292e+09	2.73152e+09	2.75911e+09	2.72623e+09	2.81555e+09	2.73128e+09	2.9855e+09	2.85175e+09	2.9475e+09	2.83634e+09	2.92194e+09	3.26002e+09	3.24397e+09
1.69_253.22	918	253.219	1.689	ESI(-)	FA 16:1 (palmitoleic acid)	SECPZKHBENQXJG-FPLPWBNLSA-N		[M-H]-		0.0348804		1.0618e+09	1.03053e+09	1.07489e+09	1.07409e+09	1.04789e+09	1.04713e+09	1.1652e+09	1.19985e+09	1.17227e+09	1.04407e+09	1.13071e+09	1.18138e+09	1.35379e+09	1.33686e+09	1.34383e+09	1.32895e+09	1.52245e+09	1.39758e+09	1.43985e+09	1.39746e+09	1.38345e+09
1.31_251.20	907	251.204	1.31	ESI(-)	FA 16:2	RVEKLXYYCHAMDF-UTOQUPLUSA-N	CCC\C=C/C\C=C/CCCCCCCC(O)=O	[M-H]-	73.8	0.0358578	75	8.95064e+07	9.34158e+07	9.29739e+07	9.777e+07	8.84697e+07	9.02896e+07	1.08878e+08	1.15722e+08	1.10466e+08	1.1868e+08	1.10297e+08	1.10733e+08	1.18915e+08	1.26355e+08	1.30125e+08	1.20008e+08	1.20706e+08	1.26365e+08	1.30423e+08	1.37921e+08	1.29055e+08
1.01_249.19	903	249.188	1.01	ESI(-)	FA 16:3	KBGYPXOSNDMZRV-PDBXOOCHSA-N	CC\C=C/C\C=C/C\C=C/CCCCCC(O)=O	[M-H]-	67.4	0.0552801	75	6.66554e+06	6.81392e+06	6.58014e+06	6.81326e+06	6.40736e+06	6.24073e+06	5.48486e+06	6.188e+06	5.23755e+06	6.719e+06	6.14701e+06	5.85015e+06	7.53609e+06	8.78328e+06	8.79526e+06	9.15959e+06	7.8443e+06	9.15939e+06	8.69795e+06	8.42602e+06	8.57541e+06
0.77_247.17	894	247.172	0.766	ESI(-)	FA 16:4	IVTCJQZAGWTMBZ-LTKCOYKYSA-N	CC\C=C/C\C=C/C\C=C/C\C=C/CCC(O)=O	[M-H]-	54.4	0.110858	75	8.15651e+06	7.26451e+06	7.08959e+06	7.47449e+06	6.3165e+06	6.54272e+06	4.68645e+06	5.18995e+06	3.24705e+06	5.70042e+06	4.42384e+06	4.87344e+06	8.56903e+06	9.27151e+06	9.10796e+06	9.99453e+06	7.60277e+06	8.86596e+06	7.92275e+06	8.38139e+06	7.09387e+06
3.06_269.25	1061	269.251	3.062	ESI(-)	FA 17:0	KEMQGTRYUADPNZ-UHFFFAOYSA-N	CCCCCCCCCCCCCCCCC(O)=O	[M-H]-	75	0.0785788	75	4.29256e+06	4.78847e+06	4.88331e+06	4.78866e+06	4.62759e+06	4.97186e+06	4.35961e+06	4.40948e+06	4.68441e+06	4.39265e+06	4.67402e+06	4.08938e+06	4.28508e+06	4.52067e+06	4.93433e+06	5.73679e+06	4.38129e+06	4.07231e+06	5.4549e+06	4.64474e+06	5.29655e+06
2.83_269.25	1062	269.251	2.83	ESI(-)	FA 17:0 (margaric acid)	KEMQGTRYUADPNZ-UHFFFAOYSA-N		[M-H]-		0.0589565		6.14012e+07	6.41854e+07	6.74798e+07	5.85454e+07	6.27152e+07	6.40469e+07	7.53485e+07	6.7024e+07	5.89765e+07	6.96487e+07	7.60386e+07	7.03985e+07	7.99805e+07	8.15131e+07	8.44634e+07	7.37414e+07	8.04118e+07	8.09486e+07	9.10139e+07	9.38239e+07	8.42996e+07
2.08_267.24	1040	267.236	2.084	ESI(-)	FA 17:1	QSBYPNXLFMSGKH-HJWRWDBZSA-N	CCCCCCC\C=C/CCCCCCCC(O)=O	[M-H]-	75	0.0318693	75	1.17628e+08	1.14302e+08	1.17874e+08	1.17692e+08	1.20511e+08	1.19474e+08	1.3797e+08	1.33307e+08	1.31569e+08	1.28242e+08	1.38062e+08	1.47563e+08	1.66722e+08	1.68482e+08	1.58099e+08	1.52171e+08	1.69662e+08	1.77048e+08	1.71581e+08	1.73117e+08	1.73644e+08
1.63_265.22	1023	265.22	1.631	ESI(-)	FA 17:2	LEIXEEFBKOMCEQ-AFJQJTPPSA-N	CCCC\C=C/C\C=C/CCCCCCCC(O)=O	[M-H]-	73.6	0.0508042	75	2.76955e+06	2.77553e+06	3.11669e+06	2.75883e+06	2.76212e+06	2.69535e+06	3.81966e+06	3.6203e+06	3.3346e+06	3.79962e+06	3.61074e+06	3.67327e+06	3.34881e+06	3.5396e+06	3.50499e+06	3.7476e+06	3.37846e+06	3.39206e+06	3.6511e+06	4.08089e+06	4.00292e+06
3.20_283.27	1173	283.267	3.196	ESI(-)	FA 18:0 (stearic acid)	QIQXTHQIDYTFRH-UHFFFAOYSA-N		[M-H]-		0.0356643		2.00746e+09	1.99392e+09	1.91505e+09	1.89579e+09	1.99054e+09	1.9673e+09	1.99285e+09	1.9669e+09	2.12266e+09	1.91443e+09	1.87481e+09	1.94501e+09	2.42498e+09	2.28899e+09	2.19417e+09	2.19151e+09	2.14475e+09	2.06857e+09	2.29253e+09	2.20947e+09	2.28161e+09
3.21_281.25	1157	281.251	3.211	ESI(-)	FA 18:1	ZQPPMHVWECSIRJ-KTKRTIGZSA-N	CCCCCCCC\C=C/CCCCCCCC(O)=O	[M-H]-	75	0.08021	75	3.74589e+06	3.59859e+06	3.17829e+06	3.85617e+06	3.99762e+06	3.81491e+06	4.2616e+06	4.04318e+06	4.94405e+06	4.08023e+06	3.87721e+06	4.02264e+06	5.24538e+06	4.88273e+06	4.50289e+06	4.54692e+06	4.82798e+06	4.44316e+06	4.34456e+06	4.61963e+06	5.15928e+06
2.55_281.25_2.55_317.23	1145_1594	281.2510_317.2279	2.547_2.550	ESI(-)	FA 18:1 (oleic acid)	ZQPPMHVWECSIRJ-KTKRTIGZSA-N		[M-H]-_[M+Cl]-		0.0320269		2.97424e+09	3.29032e+09	3.30264e+09	3.183e+09	3.40736e+09	3.26463e+09	3.83604e+09	3.76063e+09	3.53457e+09	3.94079e+09	3.7506e+09	3.77303e+09	4.42563e+09	4.19272e+09	4.13126e+09	4.37185e+09	4.37714e+09	4.49926e+09	4.56507e+09	4.43849e+09	4.52611e+09
1.93_279.24	1125	279.235	1.928	ESI(-)	FA 18:2 (linoleic acid)	JBYXPOFIGCOSSB-XBLVEGMJSA-N		[M-H]-		0.0486039		4.40905e+08	4.42876e+08	4.5001e+08	4.6534e+08	4.27712e+08	4.45779e+08	4.59126e+08	4.51132e+08	4.26293e+08	4.51687e+08	4.87173e+08	4.94043e+08	6.3279e+08	6.28605e+08	6.30051e+08	5.26681e+08	6.03338e+08	6.25759e+08	6.1655e+08	5.68927e+08	5.74194e+08
1.53_277.22	1110	277.22	1.526	ESI(-)	FA 18:3 (linolenic acid)	DTOSIQBPPRVQHS-PDBXOOCHSA-N		[M-H]-		0.0667725		4.98199e+07	4.66259e+07	4.4926e+07	4.4296e+07	4.66602e+07	4.41461e+07	5.18298e+07	5.44835e+07	3.6508e+07	5.40148e+07	5.27412e+07	5.60356e+07	5.74719e+07	6.2161e+07	6.15546e+07	6.07843e+07	6.12545e+07	6.2769e+07	6.49856e+07	5.92197e+07	6.37612e+07
1.17_275.20	1100	275.204	1.171	ESI(-)	FA 18:4	JIWBIWFOSCKQMA-LTKCOYKYSA-N	CC\C=C/C\C=C/C\C=C/C\C=C/CCCCC(O)=O	[M-H]-	69.1	0.0575523	75	1.54455e+06	1.41611e+06	1.30256e+06	1.37138e+06	1.34838e+06	1.15972e+06	1.47105e+06	1.48785e+06	1.34731e+06	1.41103e+06	1.47105e+06	1.40897e+06	1.76683e+06	1.86584e+06	1.96112e+06	2.13452e+06	1.78639e+06	1.90297e+06	2.04132e+06	2.03124e+06	1.93782e+06
3.47_297.28	1351	297.283	3.474	ESI(-)	FA 19:0	ISYWECDDZWTKFF-UHFFFAOYSA-N	CCCCCCCCCCCCCCCCCCC(O)=O	[M-H]-	75	0.0657334	75	1.34406e+07	1.3971e+07	1.37986e+07	1.3172e+07	1.26011e+07	1.38598e+07	1.6228e+07	1.71319e+07	1.21667e+07	1.42883e+07	1.62192e+07	1.67201e+07	1.7741e+07	1.72658e+07	1.82629e+07	1.6926e+07	1.85856e+07	1.78935e+07	1.94819e+07	1.9424e+07	1.72562e+07
2.98_295.27	1324	295.267	2.98	ESI(-)	FA 19:1	YOKHLRHWEXTWJR-KHPPLWFESA-N	CCCCCCCCC\C=C/CCCCCCCC(O)=O	[M-H]-	75	0.0474189	75	7.04916e+07	7.50334e+07	7.47534e+07	7.37219e+07	7.1313e+07	7.34731e+07	9.54969e+07	9.53078e+07	7.63643e+07	8.66655e+07	9.23399e+07	9.58262e+07	1.1312e+08	1.12482e+08	1.09058e+08	9.91416e+07	1.08538e+08	1.13588e+08	1.16564e+08	1.15875e+08	1.10319e+08
2.41_293.25	1311	293.252	2.409	ESI(-)	FA 19:2	BFXHARLBAGKNRH-NQLNTKRDSA-N	CCCCCC\C=C/C\C=C/CCCCCCCC(O)=O	[M-H]-	75	0.0667789	75	2.99479e+07	2.62171e+07	3.2064e+07	3.15001e+07	3.00494e+07	3.12765e+07	4.17085e+07	3.98981e+07	3.34893e+07	4.28247e+07	4.23481e+07	4.45126e+07	4.2644e+07	4.63548e+07	4.80692e+07	4.181e+07	4.06882e+07	4.30636e+07	4.93339e+07	4.81247e+07	4.58373e+07
3.76_311.30	1537	311.299	3.76	ESI(-)	FA 20:0 (arachidic acid)	VKOBVWXKNCXXDE-UHFFFAOYSA-N		[M-H]-		0.0614443		3.85564e+07	3.84577e+07	3.55223e+07	3.73458e+07	3.57468e+07	3.53279e+07	5.23759e+07	4.43031e+07	3.58438e+07	4.65639e+07	4.43678e+07	4.52273e+07	4.50185e+07	4.27235e+07	4.33581e+07	3.96086e+07	4.514e+07	4.16791e+07	4.98406e+07	5.37364e+07	5.15519e+07
3.28_309.28	1504	309.283	3.277	ESI(-)	FA 20:1 (eicosenoic acid)	BITHHVVYSMSWAG-KTKRTIGZSA-N		[M-H]-		0.0474556		4.68833e+08	4.75395e+08	4.83751e+08	4.86002e+08	4.38217e+08	4.50167e+08	5.81566e+08	5.71388e+08	5.13231e+08	5.85151e+08	5.763e+08	5.14238e+08	5.75765e+08	5.97176e+08	5.9096e+08	5.52292e+08	6.13484e+08	6.33702e+08	6.5143e+08	6.0603e+08	6.49187e+08
2.80_307.27	1485	307.267	2.8	ESI(-)	FA 20:2 (eicosadienoic acid)	XSXIVVZCUAHUJO-HZJYTTRNSA-N		[M-H]-		0.04185		2.52778e+08	2.55472e+08	2.44617e+08	2.70808e+08	2.33336e+08	2.47722e+08	3.47786e+08	3.52008e+08	3.03917e+08	3.50073e+08	3.40235e+08	3.46908e+08	3.59157e+08	3.78348e+08	3.80417e+08	3.62933e+08	3.63423e+08	3.52505e+08	3.98005e+08	3.86924e+08	3.71821e+08
2.36_305.25_2.36_341.23	1456_1820	305.2514_341.2285	2.362_2.356	ESI(-)	FA 20:3 (eicosatrienoic acid)	AHANXAKGNAKFSK-PDBXOOCHSA-N		[M-H]-_[M+Cl]-		0.0378877		5.33176e+08	5.83459e+08	5.60511e+08	5.8279e+08	5.56391e+08	5.85649e+08	6.55803e+08	6.49335e+08	7.24509e+08	6.25995e+08	6.78464e+08	6.82181e+08	7.4829e+08	7.42688e+08	6.7818e+08	6.98178e+08	6.69202e+08	6.9499e+08	7.25576e+08	7.50477e+08	7.43601e+08
2.23_305.25_2.23_341.23	1457_1819	305.2515_341.2283	2.228_2.230	ESI(-)	FA 20:3 (homo-gamma-linolenic acid)	HOBAELRKJCKHQD-QNEBEIHSSA-N		[M-H]-_[M+Cl]-		0.06146		1.98776e+08	2.00785e+08	1.91641e+08	1.94434e+08	2.0553e+08	1.816e+08	2.59531e+08	2.58192e+08	1.95802e+08	2.55077e+08	2.32246e+08	2.51256e+08	2.84324e+08	2.97106e+08	2.94806e+08	2.73521e+08	2.66434e+08	2.80568e+08	3.05589e+08	2.7181e+08	2.8637e+08
2.15_303.24	1422	303.236	2.151	ESI(-)	FA 20:4	HQPCSDADVLFHHO-LTKCOYKYSA-N	CC\C=C/C\C=C/C\C=C/C\C=C/CCCCCCC(O)=O	[M-H]-	72.6	0.0705859	75	1.65749e+06	1.28306e+06	1.3141e+06	1.47435e+06	1.3966e+06	1.48601e+06	3.6414e+06	3.31201e+06	2.89576e+06	3.51711e+06	3.28641e+06	3.32056e+06	2.09381e+06	2.03388e+06	1.89245e+06	2.11971e+06	1.92659e+06	1.78963e+06	2.68575e+06	2.84273e+06	2.94513e+06
1.80_303.24	1420	303.236	1.797	ESI(-)	FA 20:4 (arachidonic acid)	YZXBAPSDXZZRGB-DOFZRALJSA-N		[M-H]-		0.0330736		9.08487e+08	9.73336e+08	1.03932e+09	1.06754e+09	9.90358e+08	1.00147e+09	1.14506e+09	1.17688e+09	1.13488e+09	1.18777e+09	1.1648e+09	1.14706e+09	1.23039e+09	1.32696e+09	1.1844e+09	1.20525e+09	1.18587e+09	1.26385e+09	1.27647e+09	1.30442e+09	1.3127e+09
1.39_301.22_1.38_337.20	1402_1774	301.2200_337.1971	1.386_1.381	ESI(-)	FA 20:5 (eicosapentaenoic acid)	JAZBEHYOTPTENJ-JLNKQSITSA-N		[M-H]-_[M+Cl]-		0.0343886		1.5915e+08	1.697e+08	1.73339e+08	1.75787e+08	1.6258e+08	1.74694e+08	2.07928e+08	2.19437e+08	2.23248e+08	2.12939e+08	2.32868e+08	2.28536e+08	2.41533e+08	2.40642e+08	2.52873e+08	2.38426e+08	2.45118e+08	2.34706e+08	2.64859e+08	2.58745e+08	2.50163e+08
4.07_325.31	1678	325.314	4.071	ESI(-)	FA 21:0	CKDDRHZIAZRDBW-UHFFFAOYSA-N	CCCCCCCCCCCCCCCCCCCCC(O)=O	[M-H]-	60.4	0.0801593	75	1.50436e+06	1.21529e+06	1.34396e+06	1.37301e+06	1.47643e+06	1.32749e+06	1.85105e+06	1.64188e+06	1.26703e+06	1.60294e+06	1.60732e+06	1.74415e+06	1.67271e+06	1.77534e+06	1.93585e+06	1.74609e+06	1.96639e+06	1.77289e+06	1.8331e+06	2.05941e+06	1.92534e+06
3.53_323.30	1646	323.299	3.533	ESI(-)	FA 21:1	HMQNHJJIYIZSOU-KHPPLWFESA-N	CCCCCCCCC\C=C/CCCCCCCCCC(O)=O	[M-H]-	75	0.0478619	75	9.29748e+06	8.61509e+06	8.73556e+06	8.80908e+06	8.45901e+06	8.41392e+06	1.24406e+07	1.32849e+07	1.00542e+07	1.18668e+07	1.25136e+07	1.27822e+07	1.30505e+07	1.2562e+07	1.21042e+07	1.24092e+07	1.26398e+07	1.32226e+07	1.45677e+07	1.37498e+07	1.40634e+07
3.16_321.28	1628	321.283	3.157	ESI(-)	FA 21:2	SGRSBJJDICHPHB-NQLNTKRDSA-N	CCCCCC\C=C/C\C=C/CCCCCCCCCC(O)=O	[M-H]-	75	0.057575	75	2.69262e+07	2.71429e+07	2.7882e+07	2.79126e+07	2.78713e+07	2.86005e+07	3.56352e+07	4.05344e+07	3.07171e+07	3.80826e+07	3.62596e+07	3.74155e+07	4.35524e+07	4.09161e+07	3.52055e+07	3.8655e+07	4.16178e+07	4.47893e+07	4.17566e+07	4.27277e+07	4.45909e+07
4.40_339.33	1810	339.33	4.396	ESI(-)	FA 22:0 (behenic acid)	UKMSUNONTOPOIO-UHFFFAOYSA-N		[M-H]-		0.0472997		2.64599e+07	2.89898e+07	2.44846e+07	2.45821e+07	2.67696e+07	2.58872e+07	3.16465e+07	3.05021e+07	2.63985e+07	2.84548e+07	2.80202e+07	3.00529e+07	3.22705e+07	3.13218e+07	3.0702e+07	3.22305e+07	3.27462e+07	3.25086e+07	3.52609e+07	3.3283e+07	3.30602e+07
3.81_337.31	1790	337.314	3.813	ESI(-)	FA 22:1 (erucic acid)	DPUOLQHDNGRHBS-KTKRTIGZSA-N		[M-H]-		0.0622376		7.86366e+07	6.93984e+07	7.97906e+07	7.79837e+07	7.65347e+07	7.70844e+07	1.16224e+08	1.30163e+08	8.8184e+07	1.19734e+08	1.19333e+08	1.22506e+08	1.1186e+08	1.13549e+08	1.08069e+08	1.14204e+08	1.07833e+08	1.12197e+08	1.27824e+08	1.34371e+08	1.21136e+08
3.42_335.30	1763	335.299	3.421	ESI(-)	FA 22:2 (docosadienoic acid)	HVGRZDASOHMCSK-AVQMFFATSA-N		[M-H]-		0.056193		1.05075e+08	1.16571e+08	1.15657e+08	1.11858e+08	1.0973e+08	1.07129e+08	1.64509e+08	1.59705e+08	1.2002e+08	1.63646e+08	1.57314e+08	1.60327e+08	1.62693e+08	1.60863e+08	1.55367e+08	1.49552e+08	1.53329e+08	1.66309e+08	1.79655e+08	1.73494e+08	1.68047e+08
3.10_333.28	1748	333.283	3.102	ESI(-)	FA 22:3	RILVNGKQIULBOQ-QNEBEIHSSA-N	CCCCC\C=C/C\C=C/C\C=C/CCCCCCCCC(O)=O	[M-H]-	75	0.0657712	75	2.67133e+08	2.899e+08	2.65263e+08	2.86852e+08	2.62704e+08	2.56753e+08	3.20222e+08	3.66763e+08	3.22539e+08	3.88713e+08	3.44362e+08	3.56964e+08	3.61043e+08	3.52774e+08	4.00569e+08	3.93578e+08	3.95385e+08	3.81472e+08	4.23658e+08	3.74425e+08	3.60862e+08
2.53_331.27	1716	331.267	2.53	ESI(-)	FA 22:4	IGFLWIHPPADNDL-LTKCOYKYSA-N	CC\C=C/C\C=C/C\C=C/C\C=C/CCCCCCCCC(O)=O	[M-H]-	64.1	0.0373226	75	8.0416e+07	8.97718e+07	8.78638e+07	9.35238e+07	9.03961e+07	8.80312e+07	1.23483e+08	1.1879e+08	1.11976e+08	1.18973e+08	1.22132e+08	1.25709e+08	1.31836e+08	1.17686e+08	1.31786e+08	1.33959e+08	1.3634e+08	1.3632e+08	1.44407e+08	1.43082e+08	1.42646e+08
1.99_329.25	1703	329.252	1.993	ESI(-)	FA 22:5	YUFFSWGQGVEMMI-JLNKQSITSA-N	CC\C=C/C\C=C/C\C=C/C\C=C/C\C=C/CCCCCC(O)=O	[M-H]-	69.3	0.044137	75	2.9878e+08	2.91859e+08	2.81886e+08	2.99167e+08	2.78704e+08	2.75883e+08	3.37026e+08	3.86802e+08	3.77015e+08	3.36406e+08	3.77549e+08	3.71969e+08	4.00943e+08	3.95459e+08	4.22791e+08	3.81558e+08	3.87901e+08	3.93647e+08	4.401e+08	4.07912e+08	4.07638e+08
1.59_327.24_1.59_363.21	1687_2003	327.2359_363.2131	1.594_1.592	ESI(-)	FA 22:6 (docosahexaenoic acid)	MBMBGCFOFBJSGT-KUBAVDMBSA-N		[M-H]-_[M+Cl]-		0.0388723		3.65412e+08	3.64549e+08	3.34202e+08	3.42342e+08	3.41589e+08	3.18609e+08	4.57082e+08	4.75682e+08	5.0336e+08	4.59425e+08	4.74584e+08	4.40464e+08	4.9671e+08	5.0306e+08	5.18497e+08	4.91202e+08	4.97113e+08	4.73086e+08	4.81212e+08	5.07226e+08	4.88165e+08
5.11_367.36	2080	367.362	5.108	ESI(-)	FA 24:0	QZZGJDVWLFXDLK-UHFFFAOYSA-N	CCCCCCCCCCCCCCCCCCCCCCCC(O)=O	[M-H]-	75	0.0511729	75	2.61179e+07	2.34903e+07	2.74928e+07	2.62964e+07	2.46628e+07	2.61866e+07	2.56526e+07	2.5582e+07	2.92119e+07	2.41295e+07	2.40697e+07	2.38464e+07	2.44678e+07	2.8045e+07	2.66635e+07	2.6695e+07	2.77261e+07	2.70757e+07	2.8862e+07	2.75752e+07	2.80141e+07
4.42_365.35	2034	365.346	4.421	ESI(-)	FA 24:1 (nervonic acid)	GWHCXVQVJPWHRF-KTKRTIGZSA-N		[M-H]-		0.0418541		1.20867e+08	1.22455e+08	1.2347e+08	1.23281e+08	1.17802e+08	1.23692e+08	1.6507e+08	1.49816e+08	1.4728e+08	1.56275e+08	1.44281e+08	1.45637e+08	1.40213e+08	1.52615e+08	1.48922e+08	1.59454e+08	1.42899e+08	1.35332e+08	1.72729e+08	1.60866e+08	1.64842e+08
3.93_363.33	2009	363.33	3.926	ESI(-)	FA 24:2	SVGHINSTYCDBLY-MURFETPASA-N	CCCCCCC\C=C/C\C=C/CCCCCCCCCCCC(O)=O	[M-H]-	75	0.0575799	75	5.95278e+07	5.04768e+07	5.78792e+07	5.65437e+07	5.4954e+07	5.25085e+07	9.42018e+07	8.76849e+07	7.08953e+07	9.61406e+07	8.89435e+07	8.77112e+07	7.48531e+07	7.64479e+07	7.54043e+07	7.65749e+07	7.90149e+07	8.20865e+07	9.29342e+07	9.81221e+07	9.27007e+07
3.57_361.31_3.57_397.29	1994_2384	361.3147_397.2918	3.566_3.567	ESI(-)	FA 24:3	GHUOUTZAMXXQQP-ORZIMQNZSA-N	CCCCCCC\C=C/C\C=C/C\C=C/CCCCCCCCC(O)=O	[M-H]-_[M+Cl]-	75	0.0655399	75	3.03121e+07	2.91854e+07	2.88839e+07	2.88717e+07	2.85024e+07	2.68658e+07	5.00152e+07	4.77316e+07	3.58519e+07	4.7306e+07	4.51102e+07	5.11263e+07	4.53413e+07	4.4714e+07	3.831e+07	4.59324e+07	4.32105e+07	4.47594e+07	4.61905e+07	4.91517e+07	4.98842e+07
2.31_355.27	1934	355.268	2.313	ESI(-)	FA 24:6	YHGJECVSSKXFCJ-KUBAVDMBSA-N	CC\C=C/C\C=C/C\C=C/C\C=C/C\C=C/C\C=C/CCCCC(O)=O	[M-H]-	52.5	0.0448368	75	1.21451e+07	1.1404e+07	1.16242e+07	1.15227e+07	1.13359e+07	1.10999e+07	1.73152e+07	1.65094e+07	1.63788e+07	1.61124e+07	1.7302e+07	1.63288e+07	1.59216e+07	1.50794e+07	1.70474e+07	1.70299e+07	1.52126e+07	1.59745e+07	1.65973e+07	1.83688e+07	1.63493e+07
5.11_393.38	2366	393.378	5.108	ESI(-)	FA 26:1	ALQCJXNGZHBRNR-QXMHVHEDSA-N	CCCCCCCCCC\C=C/CCCCCCCCCCCCCC(O)=O	[M-H]-	75	0.0633549	75	1.48682e+07	1.19875e+07	1.45796e+07	1.32526e+07	1.30846e+07	1.38506e+07	1.89379e+07	1.85345e+07	2.06896e+07	1.82564e+07	1.72246e+07	1.66751e+07	1.37101e+07	1.58764e+07	1.47722e+07	1.67527e+07	1.45127e+07	1.5212e+07	1.77261e+07	1.688e+07	1.77391e+07
4.50_391.36	2339	391.362	4.505	ESI(-)	FA 26:2	GDTSCBRLHLTEKO-MURFETPASA-N	CCCCCCC\C=C/C\C=C/CCCCCCCCCCCCCC(O)=O	[M-H]-	74.3	0.0791456	75	4.06034e+07	3.41233e+07	3.8649e+07	3.43512e+07	3.45769e+07	3.37831e+07	5.37025e+07	4.94017e+07	5.00807e+07	5.182e+07	4.51439e+07	5.02399e+07	4.41746e+07	4.34923e+07	4.08515e+07	5.28404e+07	4.27077e+07	4.42598e+07	4.44953e+07	5.01395e+07	5.27937e+07
4.07_389.35	2311	389.346	4.074	ESI(-)	FA 26:3	PPWULRMBSAZFCH-ORZIMQNZSA-N	CCCCCCC\C=C/C\C=C/C\C=C/CCCCCCCCCCC(O)=O	[M-H]-	75	0.0840222	75	1.05986e+07	8.48894e+06	8.82037e+06	8.71597e+06	8.87183e+06	8.55065e+06	1.94547e+07	1.86366e+07	1.32903e+07	1.87876e+07	1.61582e+07	1.7568e+07	1.29615e+07	1.36707e+07	1.35143e+07	1.54963e+07	1.25791e+07	1.28896e+07	1.58638e+07	1.71197e+07	1.63875e+07
3.73_387.33_3.72_423.31	2295_2595	387.3308_423.3081	3.727_3.724	ESI(-)	FA 26:4	QTHRQKVBXAEHTC-LTKCOYKYSA-N	CC\C=C/C\C=C/C\C=C/C\C=C/CCCCCCCCCCCCC(O)=O	[M-H]-_[M+Cl]-	72.9	0.0701794	75	9.62982e+06	8.17593e+06	8.63795e+06	8.10441e+06	7.77276e+06	8.12518e+06	1.80529e+07	1.65251e+07	1.21938e+07	1.60612e+07	1.47349e+07	1.55064e+07	1.07094e+07	1.13993e+07	1.16715e+07	1.27139e+07	1.15066e+07	1.13224e+07	1.41024e+07	1.44347e+07	1.46289e+07
3.48_411.33	2497	411.331	3.485	ESI(-)	FA 28:6	BQXYAHWVQOZPTF-KUBAVDMBSA-N	CC\C=C/C\C=C/C\C=C/C\C=C/C\C=C/C\C=C/CCCCCCCCC(O)=O	[M-H]-	67.3	0.101113	75	369507	311536	335607	313156	292854	285158	625417	618698	408038	522471	575999	520462	376541	409755	399353	474770	400540	388298	537392	503700	462735
4.30_409.32	2479	409.315	4.302	ESI(-)	FA 28:7	HVSUZLSWJNESIE-HSWNRGBQSA-N	CC\C=C/C\C=C/C\C=C/C\C=C/C\C=C/C\C=C/C\C=C/CCCCCC(O)=O	[M-H]-	75	0.0706719	75	661396	660369	655998	587539	577358	616403	897911	984230	714707	943010	929015	963897	821003	818498	830925	876263	901548	840643	951825	933294	827638
4.60_515.39	3372	515.395	4.597	ESI(-)	FA 36:10	OHEBREBOXLEJBH-QEXHNFCLSA-N	CC\C=C/C\C=C/C\C=C/C\C=C/C\C=C/C\C=C/C\C=C/C\C=C/C\C=C/C\C=C/CCCCC(O)=O	[M-H]-	75	0.71024	75	37781	38267.3	42984.7	881769	47051	28830.3	24984.4	24596.5	53830.4	18574.2	15669.9	46504.2	23767.4	21632.6	37609.9	35469.1	43372.7	41080.5	42489.8	34352.4	32584.8
5.51_519.41	3389	519.411	5.514	ESI(-)	FA 36:8	OPUCHPRPALETKW-QNEHAWMZSA-N	CC\C=C/C\C=C/C\C=C/C\C=C/C\C=C/C\C=C/C\C=C/C\C=C/CCCCCCCCCCC(O)=O	[M-H]-	11.5	0.0987582	75	2.19619e+06	1.94019e+06	2.1919e+06	1.90183e+06	2.14882e+06	2.06501e+06	1.01584e+06	998988	1.74412e+06	1.08558e+06	1.04054e+06	1.16671e+06	1.82713e+06	1.90233e+06	1.77013e+06	2.13635e+06	1.72424e+06	1.93027e+06	1.53567e+06	1.56964e+06	1.53579e+06
0.54_143.11	175	143.108	0.541	ESI(-)	FA 8:0 (caprylic acid)	WWZKQHOCKIZLMA-UHFFFAOYSA-N		[M+Hac-H]-		0.157045		425437	509818	369601	405912	536616	348089	874923	765923	965584	780968	665207	607453	466223	600989	881651	626671	498117	503728	753191	791223	786492
3.03_157.12	265	157.124	3.031	ESI(-)	FA 9:0	FBUKVWPVBMHYJY-UHFFFAOYSA-N	CCCCCCCCC(O)=O	[M-H]-	72.3	0.24066	75	2.58876e+06	2.71932e+06	3.39801e+06	2.73516e+06	3.81348e+06	2.15075e+06	1.59717e+06	1.43733e+06	1.4637e+06	1.65489e+06	3.18168e+06	2.753e+06	3.71563e+06	3.46114e+06	1.70944e+06	2.29498e+06	1.78893e+06	2.12109e+06	1.46382e+06	1.551e+06	1.5757e+06
4.14_732.49	4967	732.491	4.138	ESI(-)	PS 32:1 PS 16:0-16:1	SQYNOJCBJMSMAA-PEZBUJJGNA-N	CCCCCCCCCCCCCCCC(=O)OCC(COP(O)(=O)OCC(N)C(O)=O)OC(=O)CCCCCCC\C=C/CCCCCC	[M-H]-	80	0.0609021	91	1.07638e+06	1.27941e+06	1.29014e+06	945986	1.07027e+06	1.23989e+06	1.76793e+06	1.76573e+06	1.95319e+06	1.89408e+06	1.85424e+06	1.70691e+06	1.90453e+06	1.85889e+06	1.88926e+06	1.82548e+06	1.9724e+06	1.9315e+06	2.02431e+06	2.02787e+06	1.87612e+06
4.97_762.53	2763	762.53	4.967	ESI(+)	PS 34:1	BWQAJZLCZFRDSD-PEZBUJJGNA-N	CCCCCCCCCCCCCCCCCC(=O)OCC(COP(O)(=O)OCC(N)C(O)=O)OC(=O)CCCCCCC\C=C/CCCCCC	[M+H]+	57.7	0.0684994	81.4	630493	673574	656560	519751	604577	632537	1.74935e+06	1.85799e+06	2.21194e+06	1.88368e+06	1.83397e+06	1.6253e+06	1.16268e+06	1.14329e+06	1.16435e+06	1.18755e+06	1.24962e+06	1.07132e+06	1.14118e+06	1.07299e+06	1.10406e+06
4.55_760.52	5178	760.522	4.555	ESI(-)	PS 34:1 PS 16:0-18:1	OIWCYIUQAVBPGV-ZCXUNETKNA-N	CCCCCCCCCCCCCCCC(=O)OCC(COP(O)(=O)OCC(N)C(O)=O)OC(=O)CCCCCCC\C=C/CCCCCCCC	[M-H]-	75.4	0.0825691	93.6	8.21177e+06	7.76532e+06	8.27548e+06	6.93583e+06	7.21542e+06	8.43663e+06	9.9183e+06	9.86935e+06	1.38657e+07	1.02498e+07	1.04532e+07	1.074e+07	9.97666e+06	9.91031e+06	1.02961e+07	9.84608e+06	1.0208e+07	9.42262e+06	9.41572e+06	1.10343e+07	1.05996e+07
4.64_760.52	5176	760.522	4.641	ESI(-)	PS 34:1 PS 18:0-16:1	BWQAJZLCZFRDSD-PEZBUJJGNA-N	CCCCCCCCCCCCCCCCCC(=O)OCC(COP(O)(=O)OCC(N)C(O)=O)OC(=O)CCCCCCC\C=C/CCCCCC	[M-H]-	75.6	0.0699771	90.1	4.86084e+06	4.46819e+06	4.50784e+06	4.07445e+06	4.45076e+06	4.9964e+06	5.66002e+06	6.28046e+06	8.12131e+06	6.25241e+06	5.98259e+06	6.03339e+06	5.52336e+06	5.81217e+06	5.33012e+06	5.79264e+06	5.63064e+06	5.21428e+06	5.68077e+06	5.87335e+06	5.98847e+06
4.18_758.51	5155	758.506	4.185	ESI(-)	PS 34:2 PS 16:1-18:1	ISTSBKDAWNZURU-LJSPAGPLNA-N	CCCCCCCC\C=C/CCCCCCCC(=O)OC(COC(=O)CCCCCCC\C=C/CCCCCC)COP(O)(=O)OCC(N)C(O)=O	[M-H]-	81.8	0.0618942	91.4	1.0546e+06	1.10518e+06	1.08326e+06	929727	1.1329e+06	1.09139e+06	2.05349e+06	2.12915e+06	2.17418e+06	2.19709e+06	2.12976e+06	2.2874e+06	1.43104e+06	1.39181e+06	1.48425e+06	1.53578e+06	1.60855e+06	1.51846e+06	1.64452e+06	1.93493e+06	1.94175e+06
4.84_774.54	5292	774.539	4.845	ESI(-)	PS 35:1 PS 17:0-18:1	UNBDIKFARPKNLC-ZPHPHTNENA-N	CCCCCCCCCCCCCCCCC(=O)OCC(COP(O)(=O)OCC(N)C(O)=O)OC(=O)CCCCCCC\C=C/CCCCCCCC	[M-H]-	57.5	0.12148	92.4	1.31129e+06	1.47816e+06	1.45159e+06	973611	1.41654e+06	1.31159e+06	3.49839e+06	3.23286e+06	2.25952e+06	3.23411e+06	3.87553e+06	2.9685e+06	1.68426e+06	2.04804e+06	1.98203e+06	1.78016e+06	1.87427e+06	2.14988e+06	3.08654e+06	2.82745e+06	2.6083e+06
5.10_788.55	5411	788.554	5.103	ESI(-)	PS 36:1 PS 18:0-18:1	AJFWREUFUPEYII-ZZEZOPTANA-N	CCCCCCCCCCCCCCCCCC(=O)OCC(COP(O)(=O)OCC(N)C(O)=O)OC(=O)CCCCCCC\C=C/CCCCCCCC	[M-H]-	83.6	0.0759417	90.4	1.66924e+07	1.51636e+07	1.84568e+07	1.39847e+07	1.73169e+07	1.82261e+07	3.36488e+07	3.69974e+07	3.15133e+07	3.64241e+07	3.26484e+07	3.59782e+07	2.20263e+07	2.70388e+07	2.61382e+07	2.21068e+07	2.48826e+07	2.51204e+07	3.02861e+07	2.75146e+07	2.93391e+07
4.93_788.55	3029	788.546	4.932	ESI(+)	PS 36:2	WTBFLCSPLLEDEM-CLFAGFIQNA-N	CCCCCCCC\C=C/CCCCCCCC(=O)OCC(COP(O)(=O)OCC(N)C(O)=O)OC(=O)CCCCCCC\C=C/CCCCCCCC	[M+H]+	71.3	0.11096	73.4	656472	781695	723874	612272	696004	724666	3.00932e+06	2.64087e+06	2.99187e+06	2.63279e+06	2.81754e+06	3.05357e+06	1.3033e+06	1.36827e+06	1.11107e+06	1.24017e+06	1.26162e+06	1.38758e+06	1.43673e+06	1.0113e+06	1.55676e+06
4.69_786.54	5393	786.539	4.69	ESI(-)	PS 36:2 PS 18:0-18:2	AGTPCXBHIGMTEU-MLWYYCKJNA-N	CCCCCCCCCCCCCCCCCC(=O)OCC(COP(O)(=O)OCC(N)C(O)=O)OC(=O)CCCCCCC\C=C/C\C=C/CCCCC	[M-H]-	63.9	0.0610702	90.5	3.02324e+06	3.25874e+06	3.38789e+06	2.80091e+06	3.29936e+06	3.21179e+06	5.0378e+06	5.00736e+06	6.01195e+06	4.65518e+06	4.91451e+06	4.92643e+06	4.02492e+06	4.26337e+06	4.17672e+06	3.89791e+06	4.00785e+06	4.25217e+06	4.77487e+06	4.3428e+06	4.61201e+06
4.61_786.54	5395	786.539	4.605	ESI(-)	PS 36:2 PS 18:1-18:1	WTBFLCSPLLEDEM-CLFAGFIQNA-N	CCCCCCCC\C=C/CCCCCCCC(=O)OCC(COP(O)(=O)OCC(N)C(O)=O)OC(=O)CCCCCCC\C=C/CCCCCCCC	[M-H]-	81.8	0.0879358	91.2	4.15577e+06	4.41133e+06	4.91796e+06	3.47789e+06	4.48877e+06	4.67199e+06	6.72683e+06	7.3858e+06	9.65942e+06	7.2843e+06	6.81292e+06	7.55378e+06	5.73393e+06	6.19592e+06	5.41803e+06	5.31185e+06	5.59117e+06	5.37394e+06	6.42118e+06	6.53677e+06	6.09003e+06
4.25_784.52	5383	784.524	4.246	ESI(-)	PS 36:3 PS 18:1-18:2	MWONMGIZXLAUBR-RQOIEFAZNA-N	CCCCCCCC\C=C/CCCCCCCC(=O)OCC(COP(O)(=O)OCC(N)C(O)=O)OC(=O)CCCCCCC\C=C/C\C=C/CCCCC	[M-H]-	74.7	0.0582639	90	255087	278990	301126	247684	271069	268232	605102	699953	619003	603060	701303	679765	421280	400187	425373	376037	409639	366325	533597	562647	534131
5.72_816.59	5655	816.586	5.72	ESI(-)	PS 38:1 PS 18:0-20:1	KVMIIDXBXADXIM-ZPHPHTNENA-N	CCCCCCCCCCCCCCCCCC(=O)OCC(COP(O)(=O)OCC(N)C(O)=O)OC(=O)CCCCCCCCC\C=C/CCCCCCCC	[M-H]-	63.3	0.0911334	88.5	706371	862111	816721	592623	790798	797670	1.48611e+06	1.74985e+06	1.3378e+06	1.53473e+06	1.59529e+06	1.65829e+06	1.04577e+06	1.33068e+06	1.24064e+06	1.1823e+06	986430	1.21877e+06	1.43963e+06	1.34337e+06	1.37318e+06
5.24_814.57	5644	814.57	5.244	ESI(-)	PS 38:2 PS 18:0-20:2	VQBUNNLIFOLWSM-OHNCOSGTNA-N	CCCCCCCCCCCCCCCCCC(=O)OCC(COP(O)(=O)OCC(N)C(O)=O)OC(=O)CCCCCCCCC\C=C/C\C=C/CCCCC	[M-H]-	69.5	0.08277	91.4	1.46343e+06	1.6031e+06	1.69654e+06	1.17984e+06	1.70809e+06	1.72723e+06	3.04192e+06	3.83411e+06	2.9884e+06	3.38509e+06	3.33612e+06	3.42457e+06	2.34861e+06	2.46033e+06	2.13622e+06	2.44785e+06	2.55635e+06	2.36387e+06	2.78422e+06	2.77935e+06	2.99946e+06
4.87_812.56	5633	812.556	4.866	ESI(-)	PS 38:3 PS 18:0-20:3	WHUMBFDYURAXQS-JTBMWNAQNA-N	CCCCCCCCCCCCCCCCCC(=O)OCC(COP(O)(=O)OCC(N)C(O)=O)OC(=O)CCCCCCCCC\C=C/C\C=C/C\C=C/CC	[M-H]-	75	0.149355	94.9	1.93749e+06	2.24016e+06	2.39927e+06	1.77421e+06	2.29779e+06	2.27067e+06	7.57964e+06	7.80532e+06	3.70888e+06	7.75315e+06	9.54833e+06	6.84347e+06	3.98402e+06	3.7954e+06	4.76544e+06	3.01906e+06	4.04085e+06	4.1561e+06	6.66715e+06	5.86971e+06	5.89277e+06
4.61_810.54	5619	810.539	4.607	ESI(-)	PS 38:4 PS 18:0-20:4	IULWELDCBXQXED-ZKVKLVECNA-N	CCCCCCCCCCCCCCCCCC(=O)OCC(COP(O)(=O)OCC(N)C(O)=O)OC(=O)CCCCCC\C=C/C\C=C/C\C=C/C\C=C/CC	[M-H]-	76.1	0.122719	83.7	534618	534229	643225	418753	586192	674630	1.05242e+06	1.14644e+06	1.52304e+06	1.16933e+06	1.0086e+06	1.1965e+06	625016	774885	657510	627239	683335	582537	818868	908231	787537
5.81_842.60	5855	842.601	5.806	ESI(-)	PS 40:2 PS 18:1-22:1	FPXKHYLLOQURGZ-YQSYOFKPNA-N	CCCCCCCC\C=C/CCCCCCCCCCCC(=O)OC(COC(=O)CCCCCCC\C=C/CCCCCCCC)COP(O)(=O)OCC(N)C(O)=O	[M-H]-	74.9	0.102046	90.3	842920	914523	708072	666210	793815	950233	1.55206e+06	1.88758e+06	1.35005e+06	1.70847e+06	1.8568e+06	1.71446e+06	1.18476e+06	1.23199e+06	1.20329e+06	1.07371e+06	1.23215e+06	1.22752e+06	1.62273e+06	1.33075e+06	1.51795e+06
5.45_840.59	5845	840.586	5.449	ESI(-)	PS 40:3 PS 18:0-22:3	HOUYEUYYRCGVGJ-WDTHWMLCNA-N	CCCCCCCCCCCCCCCCCC(=O)OCC(COP(O)(=O)OCC(N)C(O)=O)OC(=O)CCCCCCCC\C=C/C\C=C/C\C=C/CCCCC	[M-H]-	83.5	0.0787391	89.2	2.23561e+06	2.21977e+06	2.49517e+06	1.80003e+06	1.94171e+06	2.34713e+06	4.13655e+06	4.78264e+06	3.89829e+06	4.57046e+06	4.43598e+06	4.50977e+06	3.0716e+06	3.48237e+06	3.24175e+06	2.93992e+06	3.39704e+06	3.21861e+06	3.80208e+06	4.23435e+06	4.23965e+06
4.99_838.57	5834	838.569	4.99	ESI(-)	PS 40:4 PS 18:0-22:4	LJUFXCVFKSJRPV-PYQGTGCGNA-N	CCCCCCCCCCCCCCCCCC(=O)OCC(COP(O)(=O)OCC(N)C(O)=O)OC(=O)CCCCCCCC\C=C/C\C=C/C\C=C/C\C=C/CC	[M-H]-	77.7	0.0794869	90.1	1.88079e+06	1.7444e+06	1.49454e+06	1.65405e+06	1.55727e+06	1.82979e+06	3.50201e+06	3.7065e+06	2.80056e+06	3.73344e+06	3.9416e+06	3.24068e+06	2.46974e+06	2.03548e+06	2.41954e+06	2.52387e+06	2.41643e+06	2.34533e+06	3.07263e+06	3.07308e+06	3.27215e+06
4.91_838.57	5833	838.569	4.911	ESI(-)	PS 40:4 PS 18:1-22:3	MMWMWKLZVGMEIJ-DUJLOBTBNA-N	CCCCCCCC\C=C/CCCCCCCC(=O)OCC(COP(O)(=O)OCC(N)C(O)=O)OC(=O)CCCCCCCC\C=C/C\C=C/C\C=C/CCCCC	[M-H]-	63.9	0.0783728	92.5	1.97035e+06	1.40736e+06	1.74416e+06	1.81721e+06	1.76966e+06	1.82979e+06	3.29403e+06	3.17567e+06	2.25273e+06	3.23622e+06	3.2952e+06	3.52439e+06	2.58656e+06	2.52951e+06	2.35662e+06	2.24748e+06	2.32491e+06	2.38793e+06	2.99126e+06	3.00296e+06	3.05183e+06
4.64_836.55	5820	836.554	4.636	ESI(-)	PS 40:5 PS 18:0-22:5	PZEFRSYCROBXSJ-NIZIMQIGNA-N	CCCCCCCCCCCCCCCCCC(=O)OCC(COP(O)(=O)OCC(N)C(O)=O)OC(=O)CCCCC\C=C/C\C=C/C\C=C/C\C=C/C\C=C/CC	[M-H]-	79.6	0.0781651	88.9	5.09051e+06	4.78466e+06	5.13723e+06	4.34157e+06	4.56699e+06	5.4005e+06	6.39366e+06	7.07487e+06	9.22787e+06	7.11305e+06	6.64587e+06	6.8094e+06	5.49029e+06	6.37233e+06	5.62929e+06	6.12796e+06	5.87656e+06	5.34067e+06	6.34186e+06	6.62395e+06	6.52431e+06
4.80_836.55_4.78_858.53	3473_3625	836.5463_858.5286	4.802_4.783	ESI(+)	PS 40:6	XOBVZXPSSBHSRZ-YTWBPVBXNA-N	CC\C=C/C\C=C/C\C=C/CCCCCCCCCC(=O)OCC(COP(O)(=O)OCC(N)C(O)=O)OC(=O)CCCCCCCCC\C=C/C\C=C/C\C=C/CC	[M+H]+_[M+Na]+	65.6	0.128319	75.1	2.27776e+06	3.11502e+06	2.65838e+06	2.45207e+06	2.49634e+06	2.88889e+06	5.55169e+06	5.20729e+06	6.45691e+06	5.15265e+06	6.24569e+06	6.20183e+06	3.65115e+06	3.62103e+06	4.07479e+06	3.30777e+06	4.28466e+06	4.64297e+06	2.91925e+06	3.59574e+06	4.14902e+06
4.48_834.54	5798	834.539	4.476	ESI(-)	PS 40:6 PS 18:0-22:6	LYYHRRPTEXPVOR-HSBBONCLNA-N	CCCCCCCCCCCCCCCCCC(=O)OCC(COP(O)(=O)OCC(N)C(O)=O)OC(=O)CC\C=C/C\C=C/C\C=C/C\C=C/C\C=C/C\C=C/CC	[M-H]-	73.8	0.0706117	80.1	4.5259e+06	5.074e+06	5.29899e+06	4.58952e+06	5.61949e+06	5.42064e+06	7.93075e+06	8.14728e+06	9.44301e+06	7.79297e+06	7.5175e+06	7.73008e+06	6.66102e+06	5.99108e+06	6.31391e+06	5.5822e+06	6.70868e+06	5.78313e+06	7.32461e+06	7.25918e+06	6.88046e+06
4.06_832.52	5783	832.523	4.057	ESI(-)	PS 40:7 PS 18:1-22:6	FZVOBDJBRIEKPS-HILQMKNTNA-N	CCCCCCCC\C=C/CCCCCCCC(=O)OCC(COP(O)(=O)OCC(N)C(O)=O)OC(=O)CC\C=C/C\C=C/C\C=C/C\C=C/C\C=C/C\C=C/CC	[M-H]-	72.6	0.101006	79.2	474849	409669	480689	451283	519294	565227	1.31099e+06	1.2317e+06	1.21329e+06	1.38382e+06	1.55201e+06	1.29809e+06	711417	722560	712311	630141	756839	683331	862866	1.13453e+06	967698
